# Global diversity of integrating conjugative elements (ICEs) in *Helicobacter pylori* and their influence on genome architecture

**DOI:** 10.1101/2025.08.25.671524

**Authors:** Andrés Julián Gutiérrez-Escobar, Mrinalini Srinivasan, Zilia Y. Muñoz-Ramirez, Filipa F. Vale, Difei Wang, Santiago Sandoval-Motta, John P. Dekker, Kaisa Thorell, M. Constanza Camargo, Yoshio Yamaoka, Wolfgang Fischer

## Abstract

Integrating conjugative elements (ICEs) are mobile genetic elements conferring a wide range of beneficial functions upon their bacterial hosts. Generally, they can be activated from their integrated states to undergo horizontal gene transfer via conjugation. In the case of the human gastric pathogen *Helicobacter pylori*, a paradigm for extensive genetic diversity, highly efficient natural transformation and recombination processes may superimpose canonical transfer of its two ICEs termed ICE*Hptfs3* and ICE*Hptfs4*, and thus shape their composition substantially. Here, as a part of the *Helicobacter pylori* Genome Project *(Hp*GP) initiative, we have analyzed high-quality genome sequences from 1011 clinical strains with respect to their ICE content and variability. We show that both elements are highly prevalent in all *H. pylori* populations, but have a strong tendency for gene erosion. ICE sequence variations reflect the population structure and show a clear signature of increased horizontal transfer. A detailed map of ICE integration sites revealed local preferences, but also how recombination processes result in hybrid elements or genome rearrangements. Population-specific differences in ICE cargo genes might reflect distinct requirements in the biological functions provided by these mobile elements.
