## Supplementary material for "Global diversity of integrating conjugative elements (ICEs) in *Helicobacter pylori* and their influence on genome architecture": Suppl_Table6

### Sheet: Tabelle1
Supplementary Table 6. List of hybrid ICEHptfs3/ICEHptfs4 elements in HpGP strains.
The type of hybrid element indicates whether an ICEHptfs3 (T3) element is integrated into an ICEHptfs4 (T4) element or vice versa. "Chrom" indicates insertion of both ICEs in the chromosome.
"Integration site" indicates where the second ICE is inserted into the first, or where both are inserted in the chromosome (26695 nomenclature, or as indicated). Ranges indicate insertion in intergenic regions. If only one site is mentioned, both ICEs are integrated in the same site.
Orientations are either parallel (LR) or antiparallel (RL) with respect to the left and right junctions (compare Fig. S6A). Deleted junctions of the second ICE are indicated (Del Jctn).
If inversions due to antiparallel orientation of V4 genes occurred, the range of genes is given.
Strain	Type	Integration site	Orientation	Del Jctn	Inversion	from-to
POL-010	T4 in T3	V34	RL	RJ	No
RUS-003	T4 in T3	unclear		LJ, RJ	No
BRA-006	T3 in T4	L1 ILJ	RL	LJ	No
CHI-120	T3 in T4	L1 ILJ (via IRJ upstream V1)	LR	LJ, RJ	No
CHN-007	T3 in T4	L1 ILJ	RL	LJ	No
CHN-008	T3 in T4	L1 ILJ	RL	LJ	No
COL-205	T3 in T4	C13	RL	RJ	No
COL-207	T3 in T4	C2.2	RL	LJ	No
DOM-003	T3 in T4	L1 ILJ	RL	LJ	Noa
FRA-007	T3 in T4	V9	LR	None	Yes	T3 V4-C9, T4 V9-V4
KGZ-001	T3 in T4	C10	LR	RJ	Yesb	T3 C9-V4, T4 V4-C10
KOR-019	T3 in T4	C20	RL	RJ	No
KOR-042	T3 in T4	L1 ILJ	RL	LJ	No
KOR-043	T3 in T4	C20	RL	RJ	No
KOR-114	T3 in T4	C20	RL	RJ	No
KOR-117	T3 in T4	L1 ILJ	RL	LJ	No
LAT-003	T3 in T4	unclear		LJ, RJ	No
MAL-010	T3 in T4	V4	RL	RJ	No
NPL-007	T3 in T4	L2 ILJ	RL	LJ	No
PER-102	T3 in T4	C13	RL	RJ	No
PER-119	T3 in T4	C10	RL	RJ	No
POL-107	T3 in T4	V4	LR	None	Yes	T3 C21-V4
POR-011	T3 in T4	L1 ILJ	RL	LJ	No
POR-112	T3 in T4	unclear		LJ, RJ	Yes	T3 C6-C16
PRI-005	T3 in T4	C2	RL	LJ	No
SPA-004	T3 in T4	C10	RL	RJ	No
SPA-201	T3 in T4	V5	RL	RJ	Yes	T4 V4-V5 (IS insertion)
SPA-319	T3 in T4	L1 ILJ	RL	LJ	No
SPA-321	T3 in T4	C10	RL	RJ	No
SPA-504	T3 in T4	C20	RL	RJ	No
SPA-505	T3 in T4	L1 ILJ	RL	LJ	No
SPA-601	T3 in T4	C11	RL	RJ	No
TWN-010	T3 in T4	C20	RL	RJ	No
USA-434	T3 in T4	V4	RL	RJ	No
CAN-001	Chrom	(HP0462)/HPAG1_0437; HP0424			Yes	HP0424-0462
CAN-012	Chrom	HP0464; HP0966			Yes	HP0464-0966
CAN-016	Chrom	HP1472			No
CAN-022	Chrom	HP1437; HP1538/HPP12_1547			Yes	16S/HP1440-HP1533/HP1402-1403)
CAN-025	Chrom	HP1437; HP1538/HPP12_1547			Yes	16S/HP1440-HP1533/HP1402-1403)
CHI-005	Chrom	HP0983-23S			No
CHI-106	Chrom	HP0963-0966 (HP0964/0965 deleted)			No
CHI-114	Chrom	HP0981-0982			No
CHI-125	Chrom	HP1515-1516/HPP12_1493			No
COL-302	Chrom	HP0915-0916; HP0356-1092c			Yes	HP0915-1092
GRE-011	Chrom	HP0187-0189			No
IDN-009	Chrom	HP1367; HP1382			Yes	HP1368-1382
IRN-003	Chrom	HP0505			No
ISR-008	Chrom	HP0464; HP0505			Yes	HP0464-0505
JAP-115	Chrom	HP0966			No
JOR-004	Chrom	HP0464			No
JOR-008	Chrom	HP0174-0175; HP0228-1342			Yes	HP0175-0227 (compensatory inversion between HP0227 and HP1342)
KAZ-001	Chrom	HP0448; HP0356 (+ AAA ATPase)			Yes	HP0448-1092c
KGZ-004	Chrom	HP0487; (HP0711)			Yes	HP0487-HP0710
LIT-024	Chrom	HP1402; (HP1411)/HPAG1_1335			Yes	HP1402-1412 (HPAG1_1465-1336)
LIT-029	Chrom	HP1533			No
MEX-012	Chrom	HP1367; (HP1382)/HPAG1_1328			Yes	HP1368-1382
PER-136	Chrom	HP0638-0639			No
POR-103	Chrom	HP0592; HP0424			Yes	HP0424-0592
RUS-001	Chrom	HP0981-0986			No
RUS-006	Chrom	HP1208-1209; HP1351-1352			Yes	HP1209-1351
SGP-014	Chrom	HP1402-1533 (HPP12_1509-1507)			No
SGP-017	Chrom	HP0051; HP0186			Yes	HP0051-0186
SGP-038	Chrom	HP1355; HP1436			Yes	HP1437-1355 (spanning oriC)
SPA-018	Chrom	HP1384; HP1538			Yes	HP1384-1412 (HPP12_1524-1381)
SPA-203	Chrom	HP0464			No
SPA-403	Chrom	(HP1382)/HPAG1_1328			No
SPA-706	Chrom	(HPAG1_1485-1487)			Nod
SPA-707	Chrom	within prophage in HP0710-0711; HP0518			Yes	HP0518-0710
USA-414	Chrom	HP0464			No
a chromosomal inversion HP0615-HP0651 due to additional ICEHptfs3-ICEHptfs3 recombination
b Additional inversion between two IS elements in T3 C14 and downstream T3 C9
c Genes hp0462 and hp1010, as well as hp0356 and hp1092, are adjacent in the majority of strains (26695-specific genome rearrangement)
d V4 gene missing, but probably lost after rearrangement
