## Supplementary material for "Global diversity of integrating conjugative elements (ICEs) in *Helicobacter pylori* and their influence on genome architecture": Suppl_Table8

### Sheet: Donor_list_V4_core
Supplementary Table 8. List of strains that were used as donors and/or recipients for chromosome painting analysis.
Strain_ICE	Strain_ID	Subpopulation	V4_Donor/Recipient	Core_Donor/Recipient	Duplicated V4?
ALG-001	HpGP-ALG-001	hspSWEurope	Donor/Recipient	Donor/Recipient
SPA-607	HpGP-SPA-607	hspSWEurope	Recipient	Recipient	Duplicated_A
SPA-607B	HpGP-SPA-607	hspSWEurope	Recipient	Recipient	Duplicated_B
PER-017	HpGP-PER-017	hspSWEuropeLATAM	Recipient	Recipient	Duplicated_A
PER-017B	HpGP-PER-017	hspSWEuropeLATAM	Recipient	Recipient	Duplicated_B
MEX-046	HpGP-MEX-046	hspSWEuropeLATAM	Recipient	Recipient	Duplicated_A
MEX-046B	HpGP-MEX-046	hspSWEuropeLATAM	Recipient	Recipient	Duplicated_B
DOM-010	HpGP-DOM-010	hspSWEurope	Recipient	Recipient	Duplicated_A
DOM-010B	HpGP-DOM-010	hspSWEurope	Recipient	Recipient	Duplicated_B
POR-106	HpGP-POR-106	hspSWEurope	Recipient	Recipient	Duplicated_A
POR-106B	HpGP-POR-106	hspSWEurope	Recipient	Recipient	Duplicated_B
USA-424	HpGP-USA-424	hspAfrica1NAmerica	Donor/Recipient	Donor/Recipient
POR-110	HpGP-POR-110	hspSWEuropeLATAM	Recipient	Recipient	Duplicated_A
POR-110B	HpGP-POR-110	hspSWEuropeLATAM	Recipient	Recipient	Duplicated_B
ALG-003	HpGP-ALG-003	hspSWEurope	Recipient	Recipient
MEX-044	HpGP-MEX-044	hspSWEuropeLATAM	Recipient	Recipient
BRA-025	HpGP-BRA-025	hspSWEurope	Donor/Recipient	Donor/Recipient
USA-208	HpGP-USA-208	hspSWEurope	Recipient	Recipient	Duplicated_A
USA-208B	HpGP-USA-208	hspSWEurope	Recipient	Recipient	Duplicated_B
SPA-701	HpGP-SPA-701	hspSWEurope	Recipient	Recipient
GRE-019	HpGP-GRE-019	hspEurasia	Recipient	Recipient	Duplicated_A
GRE-019B	HpGP-GRE-019	hspEurasia	Recipient	Recipient	Duplicated_B
POR-101	HpGP-POR-101	hspSWEurope	Recipient	Recipient	Duplicated_A
POR-101B	HpGP-POR-101	hspSWEurope	Recipient	Recipient	Duplicated_B
LAT-024	HpGP-LAT-024	hspNEurope	Recipient	Recipient
GRE-002	HpGP-GRE-002	hspEurasia	Recipient	Recipient	Duplicated_A
GRE-002B	HpGP-GRE-002	hspEurasia	Recipient	Recipient	Duplicated_B
COL-306	HpGP-COL-306	hspAfrica1NAmerica	Recipient	Recipient
PRI-005	HpGP-PRI-005	hspAfrica1NAmerica	Donor/Recipient	Donor/Recipient
SWT-003	HpGP-SWT-003	hspSWEurope	Recipient	Recipient	Duplicated_A
SWT-003B	HpGP-SWT-003	hspSWEurope	Recipient	Recipient	Duplicated_B
SWT-003C	HpGP-SWT-003	hspSWEurope	Recipient	Recipient	Duplicated_C
SPA-107	HpGP-SPA-107	hspSWEurope	Recipient	Recipient	Duplicated_A
SPA-107B	HpGP-SPA-107	hspSWEurope	Recipient	Recipient	Duplicated_B
SPA-203	HpGP-SPA-203	hspSWEurope	Donor/Recipient	Donor/Recipient
ISR-008	HpGP-ISR-008	hspSWEurope	Recipient	Recipient	Duplicated_A
ISR-008B	HpGP-ISR-008	hspSWEurope	Recipient	Recipient	Duplicated_B
HON-010	HpGP-HON-010	hspAfrica1SAfrica	Donor/Recipient	Donor/Recipient
BGR-001	HpGP-BGR-001	hspEurasia	Recipient	Recipient
ZAF-011	HpGP-ZAF-011	hspAfrica1NAmerica	Recipient	Recipient	Duplicated_A
ZAF-011B	HpGP-ZAF-011	hspAfrica1NAmerica	Recipient	Recipient	Duplicated_B
TUR-010	HpGP-TUR-010	hspEurasia	Donor/Recipient	Donor/Recipient
POR-005	HpGP-POR-005	hspSWEurope	Recipient	Recipient	Duplicated_A
POR-005B	HpGP-POR-005	hspSWEurope	Recipient	Recipient	Duplicated_B
MAL-007	HpGP-MAL-007	hpNEAfrica	Recipient	Recipient	Duplicated_A
MAL-007B	HpGP-MAL-007	hpNEAfrica	Recipient	Recipient	Duplicated_B
GRE-008	HpGP-GRE-008	hspEurasia	Recipient	Recipient
GRE-008B	HpGP-GRE-008	hspEurasia	Recipient	Recipient	Duplicated_B
ALG-010	HpGP-ALG-010	hspSWEurope	Donor/Recipient	Donor/Recipient
JOR-006	HpGP-JOR-006	hspEurasia	Recipient	Recipient	Duplicated_A
JOR-006B	HpGP-JOR-006	hspEurasia	Recipient	Recipient	Duplicated_B
FRA-006	HpGP-FRA-006	hspEurasia	Recipient	Recipient
ISR-004	HpGP-ISR-004	hspEurasia	Recipient	Recipient
SWE-015	HpGP-SWE-015	hspNEurope	Donor/Recipient	Donor/Recipient
DOM-005	HpGP-DOM-005	hspSWEuropeLATAM	Recipient	Recipient	Duplicated_A
DOM-005B	HpGP-DOM-005	hspSWEuropeLATAM	Recipient	Recipient	Duplicated_B
CHI-124	HpGP-CHI-124	hspSWEuropeChile	Recipient	Recipient
POR-111	HpGP-POR-111	hspSWEurope	Recipient	Recipient	Duplicated_A
POR-111B	HpGP-POR-111	hspSWEurope	Recipient	Recipient	Duplicated_B
CHI-021	HpGP-CHI-021	hspSWEuropeChile	Recipient	Recipient	Duplicated_A
CHI-021B	HpGP-CHI-021	hspSWEuropeChile	Recipient	Recipient	Duplicated_B
POR-011	HpGP-POR-011	hspSWEurope	Recipient	Recipient	Duplicated_A
POR-011B	HpGP-POR-011	hspSWEurope	Recipient	Recipient	Duplicated_B
COL-205	HpGP-COL-205	hspAfrica1NAmerica	Donor/Recipient	Donor/Recipient
BGR-008	HpGP-BGR-008	hspEurasia	Recipient	Recipient
LIT-023	HpGP-LIT-023	hspNEurope	Recipient	Recipient
PER-119	HpGP-PER-119	hspSWEuropeLATAM	Donor/Recipient	Donor/Recipient
COL-302	HpGP-COL-302	hspSWEuropeLATAM	Recipient	Recipient
LAT-019	HpGP-LAT-019	hspNEurope	Recipient	Recipient
GMB-003	HpGP-GMB-003	hspAfrica1WAfrica	Donor/Recipient	Donor/Recipient
SPA-707	HpGP-SPA-707	hspSWEurope	Donor/Recipient	Donor/Recipient
KGZ-008	HpGP-KGZ-008	hspEurasia	Recipient	Recipient	Duplicated_A
KGZ-008B	HpGP-KGZ-008	hspEurasia	Recipient	Recipient	Duplicated_B
SWE-017	HpGP-SWE-017	hspNEurope	Recipient	Recipient
JOR-001	HpGP-JOR-001	hspEurasia	Recipient	Recipient
DOM-003	HpGP-DOM-003	hspSWEuropeLATAM	Recipient	Recipient
KAZ-001	HpGP-KAZ-001	hspEurasia	Recipient	Recipient	Duplicated_A
KAZ-001B	HpGP-KAZ-001	hspEurasia	Recipient	Recipient	Duplicated_B
BGR-007	HpGP-BGR-007	hspEurasia	Recipient	Recipient
DOM-002	HpGP-DOM-002	hspSWEurope	Recipient	Recipient	Duplicated_A
DOM-002B	HpGP-DOM-002	hspSWEurope	Recipient	Recipient	Duplicated_B
TUR-006	HpGP-TUR-006	hspEurasia	Recipient	Recipient
HON-005	HpGP-HON-005	hspSWEuropeLATAM	Recipient	Recipient
ISR-005	HpGP-ISR-005	hspSWEurope	Recipient	Recipient	Duplicated_A
ISR-005B	HpGP-ISR-005	hspSWEurope	Recipient	Recipient	Duplicated_B
RUS-007	HpGP-RUS-007	hspNEurope	Donor/Recipient	Donor/Recipient
TUR-001	HpGP-TUR-001	hspEurasia	Recipient	Recipient
CRI-002	HpGP-CRI-002	hspSWEuropeLATAM	Recipient	Recipient
GMB-007	HpGP-GMB-007	hspAfrica1WAfrica	Recipient	Recipient
CRI-006	HpGP-CRI-006	hspSWEuropeLATAM	Donor/Recipient	Donor/Recipient
SPA-510	HpGP-SPA-510	hspSWEurope	Recipient	Recipient
LAT-015	HpGP-LAT-015	hspNEurope	Recipient	Recipient
CHI-208	HpGP-CHI-208	hspEAsia	Recipient	Recipient
FRA-017	HpGP-FRA-017	hspSWEurope	Recipient	Recipient
GHA-009	HpGP-GHA-009	hspAfrica1NAmerica	Donor/Recipient	Donor/Recipient
PER-103	HpGP-PER-103	hspSWEuropeLATAM	Recipient	Recipient
IND-004	HpGP-IND-004	hspEurasia	Recipient	Recipient
COL-002	HpGP-COL-002	hspSWEurope	Recipient	Recipient
USA-305	HpGP-USA-305	hspAfrica1NAmerica	Recipient	Recipient	Duplicated_A
USA-305B	HpGP-USA-305	hspAfrica1NAmerica	Recipient	Recipient	Duplicated_B
KGZ-002	HpGP-KGZ-002	hspNEurope	Recipient	Recipient
SPA-505	HpGP-SPA-505	hspSWEurope	Donor/Recipient	Donor/Recipient
SPA-306	HpGP-SPA-306	hspSWEurope	Recipient	Recipient
USA-002	HpGP-USA-002	hspSWEuropeLATAM	Recipient	Recipient
POR-007	HpGP-POR-007	hspSWEurope	Donor/Recipient	Donor/Recipient
COL-113	HpGP-COL-113	hspSWEuropeLATAM	Recipient	Recipient
SPA-609	HpGP-SPA-609	hspAfrica1MiscAmerica	Donor/Recipient	Donor/Recipient
POR-015	HpGP-POR-015	hspSWEurope	Recipient	Recipient
SPA-316	HpGP-SPA-316	hspSWEurope	Recipient	Recipient
POR-103	HpGP-POR-103	hspSWEurope	Recipient	Recipient	Duplicated_A
POR-103B	HpGP-POR-103	hspSWEurope	Recipient	Recipient	Duplicated_B
LAT-025	HpGP-LAT-025	hspNEurope	Recipient	Recipient
SPA-402	HpGP-SPA-402	hspAfrica1MiscAmerica	Donor/Recipient	Donor/Recipient
GMB-008	HpGP-GMB-008	hspAfrica1WAfrica	Donor/Recipient	Donor/Recipient
SPA-318	HpGP-SPA-318	hspSWEuropeLATAM	Recipient	Recipient
LIT-031	HpGP-LIT-031	hspNEurope	Recipient	Recipient
USA-411	HpGP-USA-411	hspAfrica1MiscAmerica	Donor/Recipient	Donor/Recipient
PER-112	HpGP-PER-112	hspAfrica1MiscAmerica	Donor/Recipient	Donor/Recipient
USA-434	HpGP-USA-434	hspAfrica1NAmerica	Recipient	Recipient
COL-305	HpGP-COL-305	hspSWEurope	Recipient	Recipient
HON-014	HpGP-HON-014	hspAfrica1MiscAmerica	Donor/Recipient	Donor/Recipient
GRE-042	HpGP-GRE-042	hspEurasia	Recipient	Recipient	Duplicated_A
GRE-042B	HpGP-GRE-042	hspEurasia	Recipient	Recipient	Duplicated_B
CHI-017	HpGP-CHI-017	hspSWEuropeChile	Donor/Recipient	Donor/Recipient
LIT-028	HpGP-LIT-028	hspNEurope	Recipient	Recipient	Duplicated_A
LIT-028B	HpGP-LIT-028	hspNEurope	Recipient	Recipient	Duplicated_B
LAT-021	HpGP-LAT-021	hspNEurope	Recipient	Recipient	Duplicated_A
LAT-021B	HpGP-LAT-021	hspNEurope	Recipient	Recipient	Duplicated_B
SWT-011	HpGP-SWT-011	hspNEurope	Recipient	Recipient	Duplicated_A
SWT-011B	HpGP-SWT-011	hspNEurope	Recipient	Recipient	Duplicated_B
LAT-005	HpGP-LAT-005	hspNEurope	Recipient	Recipient
SPA-501	HpGP-SPA-501	hspSWEurope	Recipient	Recipient
BRA-010	HpGP-BRA-010	hspAfrica1SAfrica	Donor/Recipient	Donor/Recipient
LIT-007	HpGP-LIT-007	hspNEurope	Recipient	Recipient
SPA-710	HpGP-SPA-710	hspSWEuropeLATAM	Recipient	Recipient
SPA-020	HpGP-SPA-020	hspSWEurope	Recipient	Recipient
USA-432	HpGP-USA-432	hspAfrica1NAmerica	Recipient	Recipient
GRE-006	HpGP-GRE-006	hspEurasia	Recipient	Recipient
COG-002	HpGP-COG-002	hspSWEurope	Recipient	Recipient	Duplicated_A
COG-002B	HpGP-COG-002	hspSWEurope	Recipient	Recipient	Duplicated_B
SPA-413	HpGP-SPA-413	hspSWEurope	Recipient	Recipient
BRA-014	HpGP-BRA-014	hspAfrica1NAmerica	Recipient	Recipient
USA-403	HpGP-USA-403	hspAfrica1WAfrica	Donor/Recipient	Donor/Recipient
BGR-005	HpGP-BGR-005	hspEurasia	Recipient	Recipient	Duplicated_A
BGR-005B	HpGP-BGR-005	hspEurasia	Recipient	Recipient	Duplicated_B
ARG-005	HpGP-ARG-005	hspSWEurope	Recipient	Recipient
DOM-007	HpGP-DOM-007	hspAfrica1NAmerica	Recipient	Recipient
ALG-007	HpGP-ALG-007	hspSWEurope	Donor/Recipient	Donor/Recipient
BRA-019	HpGP-BRA-019	hspAfrica1NAmerica	Recipient	Recipient
PER-020	HpGP-PER-020	hspAfrica1NAmerica	Recipient	Recipient	Duplicated_A
PER-020B	HpGP-PER-020	hspAfrica1NAmerica	Recipient	Recipient	Duplicated_B
SPA-201	HpGP-SPA-201	hspSWEurope	Recipient	Recipient
USA-435	HpGP-USA-435	hspAfrica1WAfrica	Donor/Recipient	Donor/Recipient
BRA-018	HpGP-BRA-018	hspAfrica1NAmerica	Recipient	Recipient
COL-102	HpGP-COL-102	hspAfrica1MiscAmerica	Donor/Recipient	Donor/Recipient
DOM-006	HpGP-DOM-006	hspAfrica1NAmerica	Donor/Recipient	Donor/Recipient
HON-006	HpGP-HON-006	hspAfrica1MiscAmerica	Donor/Recipient	Donor/Recipient
POR-003	HpGP-POR-003	hspSWEurope	Recipient	Recipient
CRI-004	HpGP-CRI-004	hspAfrica1NAmerica	Recipient	Recipient
DOM-001	HpGP-DOM-001	hspSWEurope	Recipient	Recipient
USA-412	HpGP-USA-412	hspAfrica1NAmerica	Recipient	Recipient
GRE-005	HpGP-GRE-005	hspEurasia	Recipient	Recipient	Duplicated_A
GRE-005B	HpGP-GRE-005	hspEurasia	Recipient	Recipient	Duplicated_B
SPA-601	HpGP-SPA-601	hspSWEurope	Recipient	Recipient
LIT-024	HpGP-LIT-024	hspEurasia	Recipient	Recipient	Duplicated_A
LIT-024B	HpGP-LIT-024	hspEurasia	Recipient	Recipient	Duplicated_B
COL-112	HpGP-COL-112	hspSWEuropeLATAM	Recipient	Recipient
GER-016	HpGP-GER-016	hspEurasia	Recipient	Recipient
SPA-001	HpGP-SPA-001	hspSWEurope	Recipient	Recipient
POR-010	HpGP-POR-010	hspSWEurope	Recipient	Recipient
SPA-803	HpGP-SPA-803	hspSWEurope	Recipient	Recipient
USA-431	HpGP-USA-431	hpNEAfrica	Donor/Recipient	Donor/Recipient
SPA-325	HpGP-SPA-325	hspSWEurope	Recipient	Recipient
CHI-212	HpGP-CHI-212	hspSWEuropeLATAM	Recipient	Recipient
POR-013	HpGP-POR-013	hspSWEurope	Recipient	Recipient
CHI-107	HpGP-CHI-107	hspSWEuropeChile	Recipient	Recipient	Duplicated_A
CHI-107B	HpGP-CHI-107	hspSWEuropeChile	Recipient	Recipient	Duplicated_B
HON-007	HpGP-HON-007	hspAfrica1SAfrica	Recipient	Recipient	Duplicated_A
HON-007B	HpGP-HON-007	hspAfrica1SAfrica	Recipient	Recipient	Duplicated_B
POR-115	HpGP-POR-115	hspSWEurope	Recipient	Recipient
GRE-044	HpGP-GRE-044	hspEurasia	Donor/Recipient	Donor/Recipient
MAL-004	HpGP-MAL-004	HpAsia2	Donor/Recipient	Donor/Recipient
SPA-019	HpGP-SPA-019	hspSWEurope	Recipient	Recipient
POR-001	HpGP-POR-001	hspSWEurope	Recipient	Recipient
SWT-012	HpGP-SWT-012	hspSWEurope	Recipient	Recipient
SPA-323	HpGP-SPA-323	hspSWEurope	Recipient	Recipient
SPA-101	HpGP-SPA-101	hspEurasia	Recipient	Recipient
ITA-024	HpGP-ITA-024	hspEurasia	Recipient	Recipient
USA-418	HpGP-USA-418	hspAfrica1NAmerica	Recipient	Recipient
BGR-003	HpGP-BGR-003	hspEurasia	Recipient	Recipient	Duplicated_A
BGR-003B	HpGP-BGR-003	hspEurasia	Recipient	Recipient	Duplicated_B
COL-310	HpGP-COL-310	hspSWEurope	Donor/Recipient	Donor/Recipient
SPA-313	HpGP-SPA-313	hspSWEuropeLATAM	Recipient	Recipient
PER-105	HpGP-PER-105	hspSWEuropeLATAM	Recipient	Recipient
SWT-001	HpGP-SWT-001	hspSWEurope	Recipient	Recipient	Duplicated_A
SWT-001B	HpGP-SWT-001	hspSWEurope	Recipient	Recipient	Duplicated_B
POR-107	HpGP-POR-107	hspSWEurope	Recipient	Recipient
HON-003	HpGP-HON-003	hspAfrica1SAfrica	Recipient	Recipient	Duplicated_A
HON-003B	HpGP-HON-003	hspAfrica1SAfrica	Recipient	Recipient	Duplicated_B
SPA-320	HpGP-SPA-320	hspSWEurope	Recipient	Recipient
SPA-409	HpGP-SPA-409	hspAfrica1MiscAmerica	Recipient	Recipient
IRN-001	HpGP-IRN-001	hspEurasia	Recipient	Recipient	Duplicated_A
IRN-001B	HpGP-IRN-001	hspEurasia	Recipient	Recipient	Duplicated_B
MEX-008	HpGP-MEX-008	hspSWEurope	Recipient	Recipient	Duplicated_A
MEX-008B	HpGP-MEX-008	hspSWEurope	Recipient	Recipient	Duplicated_B
SPA-006	HpGP-SPA-006	hspSWEurope	Recipient	Recipient
SPA-202	HpGP-SPA-202	hspAfrica1NAmerica	Donor/Recipient	Donor/Recipient
FRA-019	HpGP-FRA-019	hspEurasia	Recipient	Recipient
USA-416	HpGP-USA-416	hspAfrica1NAmerica	Donor/Recipient	Donor/Recipient
SPA-503	HpGP-SPA-503	hspSWEurope	Recipient	Recipient
SPA-317	HpGP-SPA-317	hspAfrica1NAmerica	Donor/Recipient	Donor/Recipient
MEX-003	HpGP-MEX-003	hspSWEuropeLATAM	Recipient	Recipient
LIT-025	HpGP-LIT-025	hspNEurope	Recipient	Recipient
SPA-305	HpGP-SPA-305	hspSWEuropeLATAM	Donor/Recipient	Donor/Recipient
SPA-010	HpGP-SPA-010	hspSWEurope	Recipient	Recipient
MEX-043	HpGP-MEX-043	hspSWEuropeLATAM	Recipient	Recipient
LAT-035	HpGP-LAT-035	hspNEurope	Donor/Recipient	Donor/Recipient
RUS-010	HpGP-RUS-010	hspNEurope	Recipient	Recipient
SPA-401	HpGP-SPA-401	hspSWEurope	Recipient	Recipient
POR-018	HpGP-POR-018	hspSWEurope	Recipient	Recipient
MEX-010	HpGP-MEX-010	hspSWEuropeLATAM	Recipient	Recipient
CHI-113	HpGP-CHI-113	hspSWEuropeChile	Recipient	Recipient
GRE-011	HpGP-GRE-011	hspEurasia	Recipient	Recipient
JOR-003	HpGP-JOR-003	hspEurasia	Recipient	Recipient	Duplicated_A
JOR-003B	HpGP-JOR-003	hspEurasia	Recipient	Recipient	Duplicated_B
LAT-007	HpGP-LAT-007	hspNEurope	Recipient	Recipient
VNM-002	HpGP-VNM-002	hspEAsia	Recipient	Recipient
SPA-407	HpGP-SPA-407	hspSWEurope	Recipient	Recipient
POR-012	HpGP-POR-012	hspSWEurope	Recipient	Recipient
SPA-806	HpGP-SPA-806	hspNEurope	Recipient	Recipient	Duplicated_A
SPA-806B	HpGP-SPA-806	hspNEurope	Recipient	Recipient	Duplicated_B
ARG-003	HpGP-ARG-003	hspSWEurope	Donor/Recipient	Donor/Recipient
SPA-324	HpGP-SPA-324	hspSWEurope	Recipient	Recipient
FRA-007	HpGP-FRA-007	hspEurasia	Recipient	Recipient
ITA-018	HpGP-ITA-018	hspEurasia	Donor/Recipient	Donor/Recipient
COL-010	HpGP-COL-010	hspSWEurope	Recipient	Recipient
CHI-103	HpGP-CHI-103	hspSWEuropeChile	Recipient	Recipient	Duplicated_A
CHI-103B	HpGP-CHI-103	hspSWEuropeChile	Recipient	Recipient	Duplicated_B
HON-018	HpGP-HON-018	hspAfrica1SAfrica	Recipient	Recipient
COG-001	HpGP-COG-001	hspAfrica1SAfrica	Donor/Recipient	Donor/Recipient
SPA-204	HpGP-SPA-204	hspSWEurope	Recipient	Recipient
ZAF-001	HpGP-ZAF-001	HpAfrica2	Donor/Recipient	Donor/Recipient
SWT-004	HpGP-SWT-004	hspEurasia	Recipient	Recipient
NGA-006	HpGP-NGA-006	hspAfrica1MiscAmerica	Donor/Recipient	Donor/Recipient
CHI-016	HpGP-CHI-016	hspSWEuropeChile	Recipient	Recipient
COL-005	HpGP-COL-005	hspSWEuropeLATAM	Donor/Recipient	Donor/Recipient
USA-420	HpGP-USA-420	hspAfrica1NAmerica	Recipient	Recipient
PER-013	HpGP-PER-013	hspAfrica1NAmerica	Recipient	Recipient
NPL-003	HpGP-NPL-003	HpAsia2	Donor/Recipient	Donor/Recipient
JOR-008	HpGP-JOR-008	hspEurasia	Recipient	Recipient	Duplicated_A
JOR-008B	HpGP-JOR-008	hspEurasia	Recipient	Recipient	Duplicated_B
SWT-006	HpGP-SWT-006	hspEurasia	Recipient	Recipient
CHI-106	HpGP-CHI-106	hspSWEuropeChile	Donor/Recipient	Donor/Recipient
POL-002	HpGP-POL-002	hspEurasia	Recipient	Recipient
NGA-017	HpGP-NGA-017	hspAfrica1NAmerica	Donor/Recipient	Donor/Recipient
SPA-002	HpGP-SPA-002	hspSWEurope	Recipient	Recipient
KOR-118	HpGP-KOR-118	hspEAsia	Recipient	Recipient
COL-209	HpGP-COL-209	hspSWEuropeChile	Donor/Recipient	Donor/Recipient
ZAF-009	HpGP-ZAF-009	HpAfrica2	Recipient	Recipient	Duplicated_A
ZAF-009B	HpGP-ZAF-009	HpAfrica2	Recipient	Recipient	Duplicated_B
USA-415	HpGP-USA-415	hspAfrica1NAmerica	Recipient	Recipient
CRI-008	HpGP-CRI-008	hspSWEuropeLATAM	Donor/Recipient	Donor/Recipient
CHI-014	HpGP-CHI-014	hspSWEuropeChile	Recipient	Recipient	Duplicated_A
CHI-014B	HpGP-CHI-014	hspSWEuropeChile	Recipient	Recipient	Duplicated_B
MEX-006	HpGP-MEX-006	hspSWEuropeLATAM	Donor/Recipient	Donor/Recipient
LAT-031	HpGP-LAT-031	hspNEurope	Recipient	Recipient
LAT-008	HpGP-LAT-008	hspEurasia	Recipient	Recipient
MAL-002	HpGP-MAL-002	HpAsia2	Recipient	Recipient	Duplicated_A
MAL-002B	HpGP-MAL-002	HpAsia2	Recipient	Recipient	Duplicated_B
ITA-002	HpGP-ITA-002	hspEurasia	Recipient	Recipient
IRN-003	HpGP-IRN-003	hspEurasia	Recipient	Recipient
HON-016	HpGP-HON-016	hspSWEuropeLATAM	Recipient	Recipient
KGZ-007	HpGP-KGZ-007	hspUraI	Donor/Recipient	Donor/Recipient
GER-003	HpGP-GER-003	hspSWEurope	Recipient	Recipient
BRA-003	HpGP-BRA-003	hspSWEurope	Recipient	Recipient
POR-102	HpGP-POR-102	hspSWEurope	Recipient	Recipient
KGZ-001	HpGP-KGZ-001	hspEurasia	Recipient	Recipient	Duplicated_A
KGZ-001B	HpGP-KGZ-001	hspEurasia	Recipient	Recipient	Duplicated_B
USA-413	HpGP-USA-413	hspAfrica1NAmerica	Recipient	Recipient
PER-136	HpGP-PER-136	hspSWEuropeLATAM	Recipient	Recipient
ISR-002	HpGP-ISR-002	hspEurasia	Recipient	Recipient
FRA-001	HpGP-FRA-001	hspSWEurope	Recipient	Recipient
PER-102	HpGP-PER-102	hspSWEuropeLATAM	Recipient	Recipient
GER-004	HpGP-GER-004	hspEurasia	Recipient	Recipient	Duplicated_A
GER-004B	HpGP-GER-004	hspEurasia	Recipient	Recipient	Duplicated_B
RUS-001	HpGP-RUS-001	hspNEurope	Donor/Recipient	Donor/Recipient
CAN-025	HpGP-CAN-025	hspNEurope	Recipient	Recipient
JOR-004	HpGP-JOR-004	hspEurasia	Recipient	Recipient	Duplicated_A
JOR-004B	HpGP-JOR-004	hspEurasia	Recipient	Recipient	Duplicated_B
ISR-001	HpGP-ISR-001	hspEurasia	Recipient	Recipient	Duplicated_A
ISR-001B	HpGP-ISR-001	hspEurasia	Recipient	Recipient	Duplicated_B
IDN-010	HpGP-IDN-010	hspUraI	Donor/Recipient	Donor/Recipient
BRA-006	HpGP-BRA-006	hspSWEurope	Recipient	Recipient	Duplicated_A
BRA-006B	HpGP-BRA-006	hspSWEurope	Recipient	Recipient	Duplicated_B
SWE-026	HpGP-SWE-026	hspNEurope	Recipient	Recipient	Duplicated_A
SWE-026B	HpGP-SWE-026	hspNEurope	Recipient	Recipient	Duplicated_B
RUS-006	HpGP-RUS-006	hspEurasia	Recipient	Recipient	Duplicated_A
RUS-006B	HpGP-RUS-006	hspEurasia	Recipient	Recipient	Duplicated_B
BGR-004	HpGP-BGR-004	hspEurasia	Recipient	Recipient
JAP-009	HpGP-JAP-009	hspEAsia	Recipient	Recipient
CAN-022	HpGP-CAN-022	hspNEurope	Recipient	Recipient
CHI-125	HpGP-CHI-125	hspSWEuropeChile	Recipient	Recipient
TWN-017	HpGP-TWN-017	hspEAsia	Recipient	Recipient
RUS-003	HpGP-RUS-003	hspEurasia	Recipient	Recipient
IND-006	HpGP-IND-006	hspEurasia	Donor/Recipient	Donor/Recipient
ITA-006	HpGP-ITA-006	hspEurasia	Recipient	Recipient
MEX-002	HpGP-MEX-002	hspSWEuropeLATAM	Recipient	Recipient	Duplicated_A
MEX-002B	HpGP-MEX-002	hspSWEuropeLATAM	Recipient	Recipient	Duplicated_B
CHI-007	HpGP-CHI-007	hspSWEuropeChile	Donor/Recipient	Donor/Recipient
TWN-016	HpGP-TWN-016	hspEAsia	Recipient	Recipient
SGP-006	HpGP-SGP-006	hspEAsia	Recipient	Recipient
SPA-705	HpGP-SPA-705	hspSWEurope	Recipient	Recipient
FRA-002	HpGP-FRA-002	hspEurasia	Recipient	Recipient
ITA-014	HpGP-ITA-014	hspEurasia	Recipient	Recipient
JOR-009	HpGP-JOR-009	hspEurasia	Recipient	Recipient
USA-311	HpGP-USA-311	hspAfrica1NAmerica	Recipient	Recipient	Duplicated_A
USA-311B	HpGP-USA-311	hspAfrica1NAmerica	Recipient	Recipient	Duplicated_B
FRA-003	HpGP-FRA-003	hspEurasia	Recipient	Recipient
USA-003	HpGP-USA-003	hspAfrica1NAmerica	Recipient	Recipient
SWE-033	HpGP-SWE-033	hspNEurope	Recipient	Recipient
ITA-001	HpGP-ITA-001	hspEurasia	Recipient	Recipient
ITA-025	HpGP-ITA-025	hspEurasia	Recipient	Recipient
GRE-018	HpGP-GRE-018	hspEurasia	Donor/Recipient	Donor/Recipient
USA-428	HpGP-USA-428	hspAfrica1NAmerica	Recipient	Recipient
GER-013	HpGP-GER-013	hspNEurope	Recipient	Recipient
SPA-606	HpGP-SPA-606	hspSWEurope	Recipient	Recipient
USA-105	HpGP-USA-105	hspAfrica1NAmerica	Recipient	Recipient
CHI-127	HpGP-CHI-127	hspSWEuropeChile	Donor/Recipient	Donor/Recipient
ZAF-006	HpGP-ZAF-006	HpAfrica2	Donor/Recipient	Donor/Recipient
ITA-027	HpGP-ITA-027	hspEurasia	Donor/Recipient	Donor/Recipient
ITA-009	HpGP-ITA-009	hspEurasia	Recipient	Recipient
USA-201	HpGP-USA-201	hspSWEurope	Recipient	Recipient
CHI-010	HpGP-CHI-010	hspSWEuropeChile	Recipient	Recipient
FRA-018	HpGP-FRA-018	hspEurasia	Recipient	Recipient
USA-102	HpGP-USA-102	hspAfrica1NAmerica	Recipient	Recipient
LIT-012	HpGP-LIT-012	hspEurasia	Recipient	Recipient
LAT-022	HpGP-LAT-022	hspNEurope	Donor/Recipient	Donor/Recipient
CHI-028	HpGP-CHI-028	hspSWEuropeChile	Recipient	Recipient
LIT-041	HpGP-LIT-041	hspNEurope	Recipient	Recipient
CHI-210	HpGP-CHI-210	hspSWEuropeChile	Donor/Recipient	Donor/Recipient
USA-402	HpGP-USA-402	hpNEAfrica	Donor/Recipient	Donor/Recipient
MAL-025	HpGP-MAL-025	HpAsia2	Donor/Recipient	Donor/Recipient
COL-104	HpGP-COL-104	hspSWEuropeLATAM	Donor/Recipient	Donor/Recipient
ITA-010	HpGP-ITA-010	hspEurasia	Recipient	Recipient
ITA-020	HpGP-ITA-020	hspEurasia	Recipient	Recipient
ARG-002	HpGP-ARG-002	hspSWEurope	Recipient	Recipient
LIT-035	HpGP-LIT-035	hspNEurope	Recipient	Recipient
CHI-023	HpGP-CHI-023	hspSWEuropeChile	Donor/Recipient	Donor/Recipient
RUS-009	HpGP-RUS-009	hspEurasia	Recipient	Recipient
USA-204	HpGP-USA-204	hspSWEuropeLATAM	Recipient	Recipient
COL-110	HpGP-COL-110	hspSWEuropeLATAM	Recipient	Recipient
LAT-009	HpGP-LAT-009	hspNEurope	Recipient	Recipient
IND-003	HpGP-IND-003	hspEurasia	Recipient	Recipient
PER-107	HpGP-PER-107	hspSWEuropeLATAM	Recipient	Recipient
ITA-015	HpGP-ITA-015	hspEurasia	Recipient	Recipient
GMB-004	HpGP-GMB-004	hspAfrica1WAfrica	Donor/Recipient	Donor/Recipient
CHI-008	HpGP-CHI-008	hspSWEuropeChile	Donor/Recipient	Donor/Recipient
NPL-004	HpGP-NPL-004	hspUraI	Recipient	Recipient	Duplicated_A
NPL-004B	HpGP-NPL-004	hspUraI	Recipient	Recipient	Duplicated_B
GER-020	HpGP-GER-020	hspEurasia	Recipient	Recipient
GER-015	HpGP-GER-015	hspEurasia	Recipient	Recipient
VNM-007	HpGP-VNM-007	hspEAsia	Recipient	Recipient
COL-107	HpGP-COL-107	hspSWEuropeLATAM	Recipient	Recipient
BRA-005	HpGP-BRA-005	hspAfrica1SAfrica	Donor/Recipient	Donor/Recipient
LIT-006	HpGP-LIT-006	hspEurasia	Recipient	Recipient
CHI-120	HpGP-CHI-120	hspSWEuropeChile	Donor/Recipient	Donor/Recipient
SWT-010	HpGP-SWT-010	hpNEAfrica	Donor/Recipient	Donor/Recipient
LIT-026	HpGP-LIT-026	hspEurasia	Recipient	Recipient
SWE-012	HpGP-SWE-012	hspEurasia	Recipient	Recipient
JAP-115	HpGP-JAP-115	hspEAsia	Recipient	Recipient
ISL-002	HpGP-ISL-002	hspNEurope	Donor/Recipient	Donor/Recipient
IDN-003	HpGP-IDN-003	hspEurasia	Recipient	Recipient
LAT-032	HpGP-LAT-032	hspNEurope	Recipient	Recipient
SGP-009	HpGP-SGP-009	hspEAsia	Donor/Recipient	Donor/Recipient
GTM-004	HpGP-GTM-004	hspSWEuropeLATAM	Recipient	Recipient
SWT-008	HpGP-SWT-008	hspEurasia	Recipient	Recipient
LAT-011	HpGP-LAT-011	hspNEurope	Recipient	Recipient
POL-109	HpGP-POL-109	hspEurasia	Recipient	Recipient
ISR-007	HpGP-ISR-007	hspEurasia	Recipient	Recipient
LIT-021	HpGP-LIT-021	hspNEurope	Donor/Recipient	Donor/Recipient
LAT-028	HpGP-LAT-028	hspNEurope	Recipient	Recipient
TUR-021	HpGP-TUR-021	hspEurasia	Recipient	Recipient
ZAF-007	HpGP-ZAF-007	HpAfrica2	Recipient	Recipient	Duplicated_A
ZAF-007B	HpGP-ZAF-007	HpAfrica2	Recipient	Recipient	Duplicated_B
KGZ-010	HpGP-KGZ-010	hspUraI	Recipient	Recipient	Duplicated_A
KGZ-010B	HpGP-KGZ-010	hspUraI	Recipient	Recipient	Duplicated_B
GRE-043	HpGP-GRE-043	hspEurasia	Recipient	Recipient
CHI-002	HpGP-CHI-002	hspSWEuropeChile	Donor/Recipient	Donor/Recipient
CHN-005	HpGP-CHN-005	hspEAsia	Recipient	Recipient
LAT-020	HpGP-LAT-020	hspNEurope	Recipient	Recipient
SGP-038	HpGP-SGP-038	hspEAsia	Recipient	Recipient	Duplicated_A
SGP-038B	HpGP-SGP-038	hspEAsia	Recipient	Recipient	Duplicated_B
LAT-033	HpGP-LAT-033	hspEurasia	Recipient	Recipient
SPA-709	HpGP-SPA-709	hspEurasia	Recipient	Recipient
ITA-023	HpGP-ITA-023	hspEurasia	Recipient	Recipient
GRE-020	HpGP-GRE-020	hspEurasia	Recipient	Recipient
BGD-004	HpGP-BGD-004	hspEurasia	Recipient	Recipient
GER-012	HpGP-GER-012	hspEurasia	Donor/Recipient	Donor/Recipient
POL-104	HpGP-POL-104	hspEurasia	Recipient	Recipient
ISL-006	HpGP-ISL-006	hspNEurope	Recipient	Recipient
CHI-110	HpGP-CHI-110	hspSWEuropeChile	Donor/Recipient	Donor/Recipient
KOR-112	HpGP-KOR-112	hspEAsia	Recipient	Recipient
HON-013	HpGP-HON-013	hspAfrica1MiscAmerica	Donor/Recipient	Donor/Recipient
USA-401	HpGP-USA-401	hpNEAfrica	Donor/Recipient	Donor/Recipient
LIT-010	HpGP-LIT-010	hspNEurope	Recipient	Recipient
LAT-026	HpGP-LAT-026	hspNEurope	Recipient	Recipient
ISL-001	HpGP-ISL-001	hspNEurope	Recipient	Recipient
ISL-003	HpGP-ISL-003	hspNEurope	Donor/Recipient	Donor/Recipient
SGP-014	HpGP-SGP-014	hspEAsia	Donor/Recipient	Donor/Recipient
KOR-043	HpGP-KOR-043	hspEAsia	Recipient	Recipient
SWE-019	HpGP-SWE-019	hspNEurope	Recipient	Recipient
TUR-004	HpGP-TUR-004	hspEurasia	Recipient	Recipient
SGP-012	HpGP-SGP-012	hspEAsia	Recipient	Recipient
KOR-049	HpGP-KOR-049	hspEAsia	Recipient	Recipient
SGP-036	HpGP-SGP-036	hspEAsia	Recipient	Recipient
IND-007	HpGP-IND-007	HpAsia2	Recipient	Recipient
MAL-018	HpGP-MAL-018	hspEAsia	Recipient	Recipient
KOR-036	HpGP-KOR-036	hspEAsia	Recipient	Recipient
CHI-117	HpGP-CHI-117	hspSWEuropeChile	Recipient	Recipient	Duplicated_A
CHI-117B	HpGP-CHI-117	hspSWEuropeChile	Recipient	Recipient	Duplicated_B
SGP-017	HpGP-SGP-017	hspEAsia	Recipient	Recipient	Duplicated_A
SGP-017B	HpGP-SGP-017	hspEAsia	Recipient	Recipient	Duplicated_B
BGD-009	HpGP-BGD-009	hspEurasia	Recipient	Recipient
SGP-005	HpGP-SGP-005	hspEAsia	Recipient	Recipient	Duplicated_A
SGP-005B	HpGP-SGP-005	hspEAsia	Recipient	Recipient	Duplicated_B
GRE-001	HpGP-GRE-001	hspEurasia	Recipient	Recipient
TWN-007	HpGP-TWN-007	hspEAsia	Recipient	Recipient
PER-138	HpGP-PER-138	hspIndigenous	Recipient	Recipient	Duplicated_A
PER-138B	HpGP-PER-138	hspIndigenous	Recipient	Recipient	Duplicated_B
KOR-019	HpGP-KOR-019	hspEAsia	Recipient	Recipient
KOR-114	HpGP-KOR-114	hspEAsia	Recipient	Recipient
USA-425	HpGP-USA-425	hspEAsia	Donor/Recipient	Donor/Recipient
SGP-004	HpGP-SGP-004	hspEAsia	Recipient	Recipient
MMR-012	HpGP-MMR-012	HpAsia2	Donor/Recipient	Donor/Recipient
SGP-033	HpGP-SGP-033	hspEAsia	Recipient	Recipient
SWE-032	HpGP-SWE-032	hspNEurope	Recipient	Recipient
RUS-008	HpGP-RUS-008	hspEurasia	Donor/Recipient	Donor/Recipient
CHN-007	HpGP-CHN-007	hspEAsia	Recipient	Recipient
BGD-001	HpGP-BGD-001	HpAsia2	Recipient	Recipient
KOR-005	HpGP-KOR-005	hspEAsia	Recipient	Recipient
SWT-002	HpGP-SWT-002	hspEurasia	Recipient	Recipient
TWN-026	HpGP-TWN-026	hspEAsia	Recipient	Recipient
BGD-005	HpGP-BGD-005	hspEurasia	Recipient	Recipient
KOR-027	HpGP-KOR-027	hspEAsia	Recipient	Recipient
ZAF-002	HpGP-ZAF-002	hspAfrica1SAfrica	Donor/Recipient	Donor/Recipient
TWN-010	HpGP-TWN-010	hspEAsia	Donor/Recipient	Donor/Recipient
KOR-033	HpGP-KOR-033	hspEAsia	Recipient	Recipient
KOR-042	HpGP-KOR-042	hspEAsia	Recipient	Recipient
SGP-002	HpGP-SGP-002	hspEAsia	Recipient	Recipient
MMR-001	HpGP-MMR-001	HpAsia2	Donor/Recipient	Donor/Recipient
KOR-119	HpGP-KOR-119	hspEAsia	Recipient	Recipient
SGP-015	HpGP-SGP-015	hspEAsia	Recipient	Recipient	Duplicated_A
SGP-015B	HpGP-SGP-015	hspEAsia	Recipient	Recipient	Duplicated_B
IND-010	HpGP-IND-010	HpAsia2	Donor/Recipient	Donor/Recipient
MAL-010	HpGP-MAL-010	hspEAsia	Recipient	Recipient
KOR-013	HpGP-KOR-013	hspEAsia	Recipient	Recipient
LAT-029	HpGP-LAT-029	hspUraI	Donor/Recipient	Donor/Recipient
SGP-032	HpGP-SGP-032	hspEAsia	Recipient	Recipient
SGP-018	HpGP-SGP-018	hspEAsia	Donor/Recipient	Donor/Recipient
KOR-001	HpGP-KOR-001	hspEAsia	Recipient	Recipient
KOR-110	HpGP-KOR-110	hspEAsia	Recipient	Recipient
USA-011	HpGP-USA-011	hspEAsia	Recipient	Recipient
MMR-010	HpGP-MMR-010	HpAsia2	Donor/Recipient	Donor/Recipient
MAL-019	HpGP-MAL-019	HpAsia2	Donor/Recipient	Donor/Recipient
COG-006	HpGP-COG-006	hspAfrica1SAfrica	Donor/Recipient	Donor/Recipient
KOR-029	HpGP-KOR-029	hspEAsia	Recipient	Recipient
JAP-017	HpGP-JAP-017	hspEAsia	Donor/Recipient	Donor/Recipient
BRA-013	HpGP-BRA-013	hspAfrica1SAfrica	Donor/Recipient	Donor/Recipient
SGP-008	HpGP-SGP-008	hspEAsia	Recipient	Recipient
KOR-020	HpGP-KOR-020	hspEAsia	Recipient	Recipient
MAL-021	HpGP-MAL-021	hspEAsia	Recipient	Recipient	Duplicated_A
MAL-021B	HpGP-MAL-021	hspEAsia	Recipient	Recipient	Duplicated_B
KOR-051	HpGP-KOR-051	hspEAsia	Recipient	Recipient
CHN-010	HpGP-CHN-010	hspEAsia	Recipient	Recipient
NPL-007	HpGP-NPL-007	hspUraI	Donor/Recipient	Donor/Recipient
KOR-037	HpGP-KOR-037	hspEAsia	Recipient	Recipient
TWN-020	HpGP-TWN-020	hspEAsia	Recipient	Recipient
MMR-004	HpGP-MMR-004	HpAsia2	Donor/Recipient	Donor/Recipient
COG-003	HpGP-COG-003	hspAfrica1SAfrica	Donor/Recipient	Donor/Recipient
PER-011	HpGP-PER-011	hspIndigenous	Donor/Recipient	Donor/Recipient
MEX-035	HpGP-MEX-035	hspSWEuropeLATAM	Recipient	Recipient
VNM-009	HpGP-VNM-009	hspEAsia	Recipient	Recipient
TWN-018	HpGP-TWN-018	hspEAsia	Recipient	Recipient
SWE-028	HpGP-SWE-028	hspNEurope	Recipient	Recipient
NPL-009	HpGP-NPL-009	HpAsia2	Donor/Recipient	Donor/Recipient
JAP-016	HpGP-JAP-016	hspEAsia	Recipient	Recipient
MAL-012	HpGP-MAL-012	hspEAsia	Donor/Recipient	Donor/Recipient
NPL-002	HpGP-NPL-002	hspEurasia	Recipient	Recipient
JAP-114	HpGP-JAP-114	hspEAsia	Donor/Recipient	Donor/Recipient
PER-117	HpGP-PER-117	hspSWEuropeLATAM	Donor/Recipient	Donor/Recipient
CHI-101	HpGP-CHI-101	hspSWEuropeChile	Recipient	Recipient	Duplicated_A
CHI-101B	HpGP-CHI-101	hspSWEuropeChile	Recipient	Recipient	Duplicated_B
IRN-009	HpGP-IRN-009	hspEurasia	Recipient	Recipient
JAP-028	HpGP-JAP-028	hspEAsia	Donor/Recipient	Donor/Recipient
JAP-106	HpGP-JAP-106	hspEAsia	Donor/Recipient	Donor/Recipient
PER-121	HpGP-PER-121	hspIndigenous	Donor/Recipient	Donor/Recipient
CHI-126	HpGP-CHI-126	hspSWEuropeChile	Recipient	Recipient	Duplicated_A
CHI-126B	HpGP-CHI-126	hspSWEuropeChile	Recipient	Recipient	Duplicated_B
KOR-117	HpGP-KOR-117	hspEAsia	Donor/Recipient	Donor/Recipient
CHI-204	HpGP-CHI-204	hspSWEuropeChile	Recipient	Recipient	Duplicated_A
CHI-204B	HpGP-CHI-204	hspSWEuropeChile	Recipient	Recipient	Duplicated_B
TWN-029	HpGP-TWN-029	hspEAsia	Donor/Recipient	Donor/Recipient
JAP-113	HpGP-JAP-113	hspEAsia	Donor/Recipient	Donor/Recipient
CHI-102	HpGP-CHI-102	hspSWEuropeChile	Recipient	Recipient
PER-019	HpGP-PER-019	hspIndigenous	Donor/Recipient	Donor/Recipient
TUR-023	HpGP-TUR-023	hspEurasia	Recipient	Recipient
LAT-018	HpGP-LAT-018	hspNEurope	Recipient	Recipient
LAT-003	HpGP-LAT-003	hspEurasia	Donor/Recipient	Donor/Recipient
LAT-001	HpGP-LAT-001	hspNEurope	Recipient	Recipient
TUR-011	HpGP-TUR-011	hspEurasia	Recipient	Recipient
TUR-007	HpGP-TUR-007	hspEurasia	Recipient	Recipient
USA-404	HpGP-USA-404	hpNEAfrica	Donor/Recipient	Donor/Recipient
LIT-001	HpGP-LIT-001	hspEurasia	Recipient	Recipient
TUR-022	HpGP-TUR-022	hspEurasia	Donor/Recipient	Donor/Recipient
NC_017371.1_Gambia94-24	Gambia94-24	hspAfrica1WAfrica	Recipient	Recipient	Duplicated_A
NC_017371.1_Gambia94-24_B	Gambia94-24	hspAfrica1WAfrica	Recipient	Recipient	Duplicated_B
GAM245Ai_contig030	GAM245Ai	hspAfrica1WAfrica	Donor/Recipient	Donor/Recipient
B25_contig003	B25	hspSWEurope	Donor/Recipient	Donor/Recipient
PeCan18_contig001	PeCan18	hspAfrica1MiscAmerica	Donor/Recipient	Donor/Recipient
GAM105Ai_contig010	GAM105Ai	hspAfrica1WAfrica	Donor/Recipient	Donor/Recipient
HP07036_contig018	HP07036	hpNEAfrica	Donor/Recipient	Donor/Recipient
Nic30_A_contig016	Nic30_A	hspAfrica1MiscAmerica	Donor/Recipient	Donor/Recipient
GAM119Bi_contig010	GAM119Bi	hspAfrica1WAfrica	Recipient	Recipient
NC_017372.1_India7	India7	HpAsia2	Donor/Recipient	Donor/Recipient
SW21C_contig008	SW21C	hspNEurope	Donor/Recipient	Donor/Recipient
HP14039_contig001	HP14039	hpNEAfrica	Recipient	Recipient	Duplicated_A
HP14039_contig001_B	HP14039	hpNEAfrica	Recipient	Recipient	Duplicated_B
SA220C_contig052	SA220C	hspAfrica1SAfrica	Donor/Recipient	Donor/Recipient
GAM201Ai_contig075	GAM201Ai	hspAfrica1WAfrica	Donor/Recipient	Donor/Recipient
NYPt310_contig041	NYPt310	hspAfrica1NAmerica	Donor/Recipient	Donor/Recipient
Hp-P-13_contig005	Hp-P-13	hspAfrica1NAmerica	Recipient	Recipient	Duplicated_A
GAM101Biv_contig012	GAM101Biv	hspAfrica1WAfrica	Donor/Recipient	Donor/Recipient
Hp-P-13_contig004_B	Hp-P-13	hspAfrica1NAmerica	Recipient	Recipient	Duplicated_B
HP98317_contig011	HP98317	hpNEAfrica	Donor/Recipient	Donor/Recipient
22087_contig014	22087	hspSWEuropeLATAM	Donor/Recipient	Donor/Recipient
MM2005-72_contig014	MM2005-72	hspAfrica1MiscAmerica	Donor/Recipient	Donor/Recipient
GAM120Ai_contig009	GAM120Ai	hspAfrica1WAfrica	Donor/Recipient	Donor/Recipient
GAM103Bi_contig033	GAM103Bi	hspAfrica1WAfrica	Donor/Recipient	Donor/Recipient
Pt-8186_contig026	Pt-8186	hspSWEurope	Donor/Recipient	Donor/Recipient
ES-11_contig025	ES-11	hspSWEurope	Donor/Recipient	Donor/Recipient
Nic24_A_contig015	Nic24_A	hspAfrica1MiscAmerica	Donor/Recipient	Donor/Recipient
Nic29_A_contig024	Nic29_A	hspAfrica1MiscAmerica	Donor/Recipient	Donor/Recipient
Pt-7739_contig038	Pt-7739	hspSWEurope	Donor/Recipient	Donor/Recipient
Hp-P-11_contig007	Hp-P-11	hspAfrica1NAmerica	Recipient	Recipient
22093_contig17	22093	hspSWEuropeLATAM	Donor/Recipient	Donor/Recipient
HpP_8_contig5	HpP_8	hspAfrica1NAmerica	Donor/Recipient	Donor/Recipient
SA251C_contig007	SA251C	HpAfrica2	Donor/Recipient	Donor/Recipient
NP05-272_contig038	NP05-272	HpAsia2	Donor/Recipient	Donor/Recipient
22360_contig7	22360	hspSWEuropeLATAM	Donor/Recipient	Donor/Recipient
SA144A_contig034	SA144A	HpAfrica2	Donor/Recipient	Donor/Recipient
MX-2004-102_contig007	MX-2004-102	hspAfrica1MiscAmerica	Donor/Recipient	Donor/Recipient
FD662_contig058	FD662	HpAsia2	Donor/Recipient	Donor/Recipient
ES-15_contig025	ES-15	hspSWEurope	Donor/Recipient	Donor/Recipient
GAM115Ai_contig065	GAM115Ai	hspAfrica1WAfrica	Donor/Recipient	Donor/Recipient
G27_contig001	G27	hspEurasia	Recipient	Recipient
SA45C_contig019	SA45C	hspAfrica1SAfrica	Donor/Recipient	Donor/Recipient
SA161C_contig056	SA161C	hspAfrica1NAmerica	Donor/Recipient	Donor/Recipient
Hp-A14_contig004	Hp-A14	hspEurasia	Donor/Recipient	Donor/Recipient
NYPt189_contig004	NYPt189	hspAfrica1NAmerica	Donor/Recipient	Donor/Recipient
SSR3_contig055	SSR3	hspNEurope	Donor/Recipient	Donor/Recipient
21580_contig036	21580	hspEurasia	Donor/Recipient	Donor/Recipient
PeCan4_contig001	PeCan4	hspIndigenous	Donor/Recipient	Donor/Recipient
Hp-A11_contig001	Hp-A11	hspEurasia	Donor/Recipient	Donor/Recipient
CP001217.1_P12	P12	hspEurasia	Recipient	Recipient
SSR5_contig058	SSR5	hspNEurope	Donor/Recipient	Donor/Recipient
GC31-B_contig018	GC31-B	hspEurasia	Donor/Recipient	Donor/Recipient
HE-NC24-6_contig23	HE-NC24-6	hspNEurope	Donor/Recipient	Donor/Recipient
30950_contig027	30950	hspEurasia	Donor/Recipient	Donor/Recipient
Yangon142_contig003	Yangon142	HpAsia2	Donor/Recipient	Donor/Recipient
SA146C_contig022	SA146C	hspAfrica1SAfrica	Donor/Recipient	Donor/Recipient
HE-C50_contig016	HE-C50	hspNEurope	Donor/Recipient	Donor/Recipient
SSR8_contig068	SSR8	hspNEurope	Donor/Recipient	Donor/Recipient
SSR7_contig005	SSR7	hspNEurope	Donor/Recipient	Donor/Recipient
Shi417_contig001	Shi417	hspIndigenous	Recipient	Recipient	Duplicated_A
Shi417_contig001_B	Shi417	hspIndigenous	Recipient	Recipient	Duplicated_B
SouthAfrica7_contig001	SouthAfrica7	HpAfrica2	Recipient	Recipient	Duplicated_A
SouthAfrica7_contig001_B	SouthAfrica7	HpAfrica2	Recipient	Recipient	Duplicated_B
SA175A_contig022	SA175A	HpAfrica2	Donor/Recipient	Donor/Recipient
SA35C_contig015	SA35C	hspAfrica1SAfrica	Donor/Recipient	Donor/Recipient
Hui1766_contig18	Hui1766	hspIndigenous	Donor/Recipient	Donor/Recipient
Hui1764_contig22	Hui1764	hspIndigenous	Donor/Recipient	Donor/Recipient
SouthAfrica50_contig001	SouthAfrica50	HpAfrica2	Donor/Recipient	Donor/Recipient
Shi470_contig001	Shi470	hspIndigenous	Donor/Recipient	Donor/Recipient
SA253C_contig030	SA253C	HpAfrica2	Donor/Recipient	Donor/Recipient
Myanmar51_contig030	Myanmar51	HpAsia2	Donor/Recipient	Donor/Recipient
Shi169_contig001	Shi169	hspIndigenous	Donor/Recipient	Donor/Recipient
SA46C_contig001	SA46C	hspAfrica1SAfrica	Donor/Recipient	Donor/Recipient
SA29A_contig017	SA29A	HpAfrica2	Donor/Recipient	Donor/Recipient
SouthAfrica20_contig001	SouthAfrica20	HpAfrica2	Donor/Recipient	Donor/Recipient
SA169C_contig053	SA169C	HpAfrica2	Donor/Recipient	Donor/Recipient
SA166A_contig016	SA166A	HpAfrica2	Donor/Recipient	Donor/Recipient
NYPt273_contig002	NYPt273	hspAfrica1NAmerica	Donor/Recipient	Donor/Recipient
51_contig001	51	hspEAsia	Donor/Recipient	Donor/Recipient
XZ274_contig001	XZ274	hspEAsia	Donor/Recipient	Donor/Recipient
SA158C_contig035	SA158C	hspAfrica1SAfrica	Donor/Recipient	Donor/Recipient
HN-G274_contig006	HN-G274	hspSWEuropeLATAM	Donor/Recipient	Donor/Recipient
HN-G266_contig003	HN-G266	hspSWEuropeLATAM	Donor/Recipient	Donor/Recipient
HN-G257_contig023	HN-G257	hspSWEuropeLATAM	Donor/Recipient	Donor/Recipient
MX-2004-125_contig013	MX-2004-125	hspIndigenous	Donor/Recipient	Donor/Recipient
Ca-97-30_contig003	Ca-97-30	hspIndigenous	Donor/Recipient	Donor/Recipient
Aklavik117_contig001	Aklavik117	hspIndigenous	Donor/Recipient	Donor/Recipient
Shi112_contig001	Shi112	hspIndigenous	Recipient	Recipient	Duplicated_A
Shi112_contig001_B	Shi112	hspIndigenous	Recipient	Recipient	Duplicated_B
Cuz20_contig001	Cuz20	hspIndigenous	Donor/Recipient	Donor/Recipient
MX-2002-14_contig014	MX-2002-14	hspIndigenous	Donor/Recipient	Donor/Recipient
Nic32_A_contig005	Nic32_A	hspAfrica1SAfrica	Donor/Recipient	Donor/Recipient
NC_000921.1_J99	J99	hspAfrica1NAmerica	Donor/Recipient	Donor/Recipient
Puno120_contig001	Puno120	hspIndigenous	Donor/Recipient	Donor/Recipient
MG2005-98_contig016	MG2005-98	hspSWEuropeLATAM	Donor/Recipient	Donor/Recipient
